# Nova-ST: Nano-Patterned Ultra-Dense platform for spatial transcriptomics

**DOI:** 10.1101/2024.02.22.581576

**Authors:** Suresh Poovathingal, Kristofer Davie, Roel Vandepoel, Nicholas Poulvellarie, Annelien Verfaillie, Nikky Corthout, Stein Aerts

**Author notes:** These authors contributed equally (Suresh Poovathingal, Kristofer Davie).

## Abstract

Spatial transcriptomics workflows using barcoded capture arrays are commonly used for resolving gene expression in tissues. However, existing techniques are either limited by capture array density or are cost prohibitive for large scale atlasing. We present Nova-ST, a dense nano-patterned spatial transcriptomics technique derived from randomly barcoded Illumina sequencing flow cells. Nova-ST enables customized, low cost, flexible, and high-resolution spatial profiling of large tissue sections. Benchmarking on mouse brain sections demonstrates significantly higher sensitivity compared to existing methods, at reduced cost.

**Motivation:** Spatial transcriptomics analysis is becoming exceedingly important in biomedical and clinical research. Several platforms for spatial transcriptomics are currently available, but most of these technologies are commercialized making them inflexible and cost prohibitive. The motivation for this work was to establish an open source, flexible and sensitive sequencing-based spatial transcriptomics platform that can provide a considerable cost advantage for performing large scale spatial profiling. We provide thorough and in-depth guidance and resources both for the experimental and computational components of the workflow, to facilitate easy implementation of Nova-ST.
