## Supplementary Table 1 for "Nova-ST: Nano-Patterned Ultra-Dense platform for spatial transcriptomics"

### Sheet: Sheet1
	HDMI Sequencing
		Sequence	Purity
1	HDMI-DraI	CAAGCAGAAGACGGCATACGAGATTCTTTCCCTACACGACGCTCTTCCGATCTNNVNNVNNVNNVNNVNNNNNTCTTGTGACTACAGCACCCTCGACTCTCGCTTTTTTTTTTTTTTTTTTTTTTTTTTTTTTAAAGACTTTCACCAGTCCATGATGTGTAGATCTCGGTGGTCGCCGTATCATT	Ultramer (standard desalted)
2	Read1-DraI	ATCATGGACTGGTGAAAGTCTTTAAAAAAAAAAAAAAAAAAAAAAAAAAAAAAGCGAGAGTCGAGGGTGCTGTAGTCACAAGA	PAGE purification
	Nova-ST spatial workflow
3	Randomer	TCAGACGTGTGCTCTTCCGATCTNNNGGNNNB	Standard Desalted
4	RPEPCR_Fwd	TCTTTCCCTACACGACGC*T*C	Standard Desalted
5	RPEPCR_Rev	TCAGACGTGTGCTCTTCC*G*A	Standard Desalted
	Index-PCR-Forward
	OAK-MO-primer-1.1_TCAAGCGA	AATGATACGGCGACCACCGAGATCTACACTCAAGCGAACACTCTTTCCCTACACGACGCTCTTCCGATCT	Standard Desalted
	OAK-MO-primer-1.2_GTAGCTGA	AATGATACGGCGACCACCGAGATCTACACGTAGCTGAACACTCTTTCCCTACACGACGCTCTTCCGATCT	Standard Desalted
	OAK-MO-primer-1.3_CCAACCAA	AATGATACGGCGACCACCGAGATCTACACCCAACCAAACACTCTTTCCCTACACGACGCTCTTCCGATCT	Standard Desalted
	OAK-MO-primer-1.4_AACGTTGG	AATGATACGGCGACCACCGAGATCTACACAACGTTGGACACTCTTTCCCTACACGACGCTCTTCCGATCT	Standard Desalted
	OAK-MO-primer-1.5_ACCAATCG	AATGATACGGCGACCACCGAGATCTACACACCAATCGACACTCTTTCCCTACACGACGCTCTTCCGATCT	Standard Desalted
	OAK-MO-primer-1.6_GAACGGAA	AATGATACGGCGACCACCGAGATCTACACGAACGGAAACACTCTTTCCCTACACGACGCTCTTCCGATCT	Standard Desalted
	OAK-MO-primer-1.7_CAACTACG	AATGATACGGCGACCACCGAGATCTACACCAACTACGACACTCTTTCCCTACACGACGCTCTTCCGATCT	Standard Desalted
	OAK-MO-primer-1.8_AGTTCTCC	AATGATACGGCGACCACCGAGATCTACACAGTTCTCCACACTCTTTCCCTACACGACGCTCTTCCGATCT	Standard Desalted
	OAK-MO-primer-1.9_GGCGTATT	AATGATACGGCGACCACCGAGATCTACACGGCGTATTACACTCTTTCCCTACACGACGCTCTTCCGATCT	Standard Desalted
	Index-PCR-Reverse
	WTA1*R_CCGCGGTT	CAAGCAGAAGACGGCATACGAGATCCGCGGTTGTGACTGGAGTTCAGACGTGTGCTCTTCC*G*A	Standard Desalted
	WTA1*R_TTATAACC	CAAGCAGAAGACGGCATACGAGATTTATAACCGTGACTGGAGTTCAGACGTGTGCTCTTCC*G*A	Standard Desalted
	WTA1*R_GGACTTGG	CAAGCAGAAGACGGCATACGAGATGGACTTGGGTGACTGGAGTTCAGACGTGTGCTCTTCC*G*A	Standard Desalted
	WTA1*R_AAGTCCAA	CAAGCAGAAGACGGCATACGAGATAAGTCCAAGTGACTGGAGTTCAGACGTGTGCTCTTCC*G*A	Standard Desalted
	WTA1*R_ATCCACTG	CAAGCAGAAGACGGCATACGAGATATCCACTGGTGACTGGAGTTCAGACGTGTGCTCTTCC*G*A	Standard Desalted
