## Supplementary Table 2 for "Nova-ST: Nano-Patterned Ultra-Dense platform for spatial transcriptomics"

### Sheet: Table 1
	total_reads	valid_hdmis	invalid_hdmis	discarded_hdmis	relevant	not_relevant	mapped	unmapped	multimap	annotated	unannotated	dedup_umis	dup_umis
Replicate_1	1229694204	815856409	413837043	0	815856409	0	667007549	122433935	25961455	571247675	95759874	208395033	362852642
Replicate_2	76787319	50444015	26342673	0	50444015	0	42562771	6021148	1757650	37920155	4642616	29806967	8113188
Replicate_3	89431881	56140800	33289381	0	56140800	0	45662443	8366885	1970136	39587409	6075034	25218192	14369217
Replicate_4	111141907	71832838	39308771	0	71832838	0	61137185	8304585	2236574	53594687	7542498	34405898	19188789
Replicate_5	97427512	63896606	33530653	0	63896606	0	54293446	7344408	2121376	47846949	6446497	34647069	13199880
Replicate_6	139751725	94143058	45607905	0	94143058	0	74001874	17058971	2876680	61874500	12127374	46641749	15232751
Replicate_7	79238612	51419396	27818647	0	51419396	0	39780826	9906065	1555548	33864218	5916608	25640370	8223848
BGI_Mouse_Brain	1229691448	977259390	252432058	10742731	861023071	116236319	671363777	53511081	136148213	538531199	132832578	84854065	453677134
